# Post-translational regulation of the Numb/Notch pathway in neurogenesis and cancer by Dlk2

**DOI:** 10.1101/2023.07.20.549453

**Authors:** Stephanie.B Telerman, Russell.S Hamilton, Ben Shaw, Jordan.D Dimitrov, Ben Steventon, Anne.C Ferguson-Smith

## Abstract

**Perturbations in fundamental developmental pathways have a profound influence on tumorigenesis. Numb plays a pivotal role in vertebrate development, including neurogenesis and is a key negative regulator of Notch signaling**^1, 2^**. Perturbation of Numb expression affects brain morphology and cell fate**^3^**. While extensive research has been conducted on canonical Notch ligands, regulation by vertebrate-specific non-canonical ligands is not understood. Here we identify Delta like non-canonical Notch ligand 2/EGFL9 (Dlk2) as a regulator of zebrafish neurogenesis with mutants exhibiting early increase and subsequent depletion of neural stem cells, decreased radial glial cells density, impaired neuronal cell distribution, and hypersensitivity to stimuli mimicking the embryonic murine Numb/Numblike null phenotype**^3^**. Numb function is inactivated by aberrant phosphorylation**^4^**, and we show that Dlk2 protein exhibits a high affinity direct interaction with Numb, with loss of Dlk2 in zebrafish telencephalon increasing Numb Ser276 phosphorylation with a concomitant increase in Notch signaling. Patients with tumors exhibiting reduced levels of Dlk2 have a poorer prognosis, while overexpression of Dlk2 in human cancer cell lines reduces cell proliferation. Our findings identify Dlk2 as a key partner of Numb, a gatekeeper of its activity, and an important player in a network of protein interactions regulating both neurogenesis and cancer with potential therapeutic implications.**
