## Supplementary Table 2 _SB.Telerman for "Post-translational regulation of the Numb/Notch pathway in neurogenesis and cancer by Dlk2"

### Sheet: in situ primers
	Target gene	in situ primers
	her4 f1 b4	cctcaacctacctccaacaaATTGATCCAGTGATTGTAGGAGTCA
	her4 r1 b4	TTTGTCAGTAGAGTTTCTCTGCTGCattctcaccatattcgcttc
	her4 f2 b4	cctcaacctacctccaacaaTGATTCGCTCTCGGCGGATCTTCTC
	her4 r2 b4	GAGTCTTGAGCTTCTCGATGCTGCTattctcaccatattcgcttc
	her4 f3 b4	cctcaacctacctccaacaaCTGCTGCTTGATGAACTCTTGAGCC
	her4 r3 b4	ATCAGCTTTCTCCTGTCTGGAGTCGattctcaccatattcgcttc
	her4 f4 b4	cctcaacctacctccaacaaCTGAGAGCGTCTCAAGAAATCAAGC
	her4 r4 b4	GCGTCCGTCACCAGCCGCACTGCTTattctcaccatattcgcttc
	her4 f5 b4	cctcaacctacctccaacaaGCTGACGGCCTCCTGCACACATCTG
	her4 r5 b4	CGTCTGCACTGGGCACTGAGACAGAattctcaccatattcgcttc
	her4 f6 b4	cctcaacctacctccaacaaGAAGAGCTTCATCAGTCTTGTGTGG
	her4 r6 b4	CTGGTCTGCAGGAGTCTGCATGTGCattctcaccatattcgcttc
	her4 f7 b4	cctcaacctacctccaacaaGGAGTGTGTTGTTTGGCGCTGCTGT
	her4 r7 b4	CAGGGTCTCCAGATGTGACTGCGGGattctcaccatattcgcttc
	her4 f8 b4	cctcaacctacctccaacaaAGTGCTTTCCATTGTTGCTTGATTG
	her4 r8 b4	ATTTGCAGATGTTGTCCATCTTCGTattctcaccatattcgcttc
	notch1b f1 b4	cctcaacctacctccaacaaCCACCATTTCTGCACGGGGATTGGA
	notch1b r1 b4	TTGGCAGAAGTGATCAAACGGCACAattctcaccatattcgcttc
	notch1b f2 b4	cctcaacctacctccaacaaTTTGGCCTGAGAAGTAAGGTGTACA
	notch1b r2 b4	CGCACTCGTTGACATCTTGTTTGCAattctcaccatattcgcttc
	notch1b f3 b4	cctcaacctacctccaacaaTCATCGATGTTTTCTTCGCAGTTCT
	notch1b r3 b4	CCATTAAGGCAGCGATGATCTGGACattctcaccatattcgcttc
	notch1b f4 b4	cctcaacctacctccaacaaTCGATGTTCTCGCTGCAGTCGTCCC
	notch1b r4 b4	GTATGACAGGCTGCATCTGCGCAGTattctcaccatattcgcttc
	notch1b f5 b4	cctcaacctacctccaacaaTCACATCGAGCTCCAACATATCCCT
	notch1b r5 b4	GTGGAAAGGCACTCATTTATGTCCAattctcaccatattcgcttc
	notch1b f6 b4	cctcaacctacctccaacaaCTCACGGTCCTGGCAGGTGCCTCCG
	notch1b r6 b4	TTTGGGGCAGACACACAAGTAGGCAattctcaccatattcgcttc
	notch1b f7 b4	cctcaacctacctccaacaaCATTCGTTGAGCTGTGATTGGCAGG
	notch1b r7 b4	TGTCCATGGATACAGGGGTTGCTGAattctcaccatattcgcttc
